# Prioritizing putatively etiological T cell epitopes across autoimmune diseases

**DOI:** 10.1101/580126

**Authors:** Masato Ogishi

## Abstract

Autoimmune diseases remain a leading cause of mortality among adolescents and young adults worldwide. Despite their clinical impact, there are still significant knowledge gaps in our understanding of immunological tolerance and its breach that characterizes the onset of autoimmune diseases. Genetic associations between the histocompatibility leukocyte antigen (HLA) loci and various autoimmune diseases have been well established. The HLA class I and class II molecules present epitopes to T cells, and T cells play indispensable roles both in the maintenance of tolerance and the pathogenesis of autoimmune diseases. Although a vast number of epitopes and reactive T cell clones have been identified from animal model studies and observational studies, however, only a few have been proven to be causally relevant to disease pathogenesis. Here, we propose a computational framework to prioritize etiologically relevant epitopes by integrating the putatively causal associations between HLA alleles and disease risk identified from population genetics; we define a metric, termed “differential presentation index (DPI),” which principally reflects the relative difference of epitope abundance presented onto HLA molecules whose alleles are genetically predisposing to or protective against the specific disease. We systematically examined publicly available epitope sequence data previously studied in the context of autoimmune diseases. Self-epitopes were generally more stably presented on disease-protective HLAs than non-self epitopes, and hence had a negative DPI. Conversely, proteome-wide sequence alignment revealed that epitopes with highly positive DPI were less similar to self. As a case study, we performed a focused analysis of multiple sclerosis (MS), and identified epitopes from myelin basic protein (MBP), a well-established MS autoantigen, based on DPI-guided prioritization. Moreover, we found several non-MBP-derived self-epitopes with high DPI that are potentially involved in the pathogenesis of MS. Our framework facilitates the identification of etiologically relevant epitopes across autoimmune diseases with known HLA allele association, which in turn expedites the development of epitope-specific disease monitoring and intervention strategies.
