## Supplementary material for "Prioritizing putatively etiological T cell epitopes across autoimmune diseases": Table S1

Disease	HLA	HLA_Class	HLA_Digit	N_Cases	N_Ctrls	N_Total	OR	PValue	Association
AS	HLA_B_2705	ClassI	4	55	23403	23458	34.7	1.606e-30	Predisposing
AS	HLA_C_0102	ClassI	4	55	23403	23458	7.062	1.416e-11	Predisposing
AS	HLA_C_0202	ClassI	4	55	23403	23458	5.821	1.137e-9	Predisposing
AS	HLA_C_0701	ClassI	4	55	23403	23458	0.298	0.005115	Protective
AS	HLA_DPB1_14	ClassII	2	55	23403	23458	4.196	0.002388	Predisposing
AS	HLA_DQB1_02	ClassII	2	55	23403	23458	0.421	0.008093	Protective
AS	HLA_DRB1_01	ClassII	2	55	23403	23458	2.545	6.539e-4	Predisposing
AS	HLA_DRB1_04	ClassII	2	55	23403	23458	2.063	0.007389	Predisposing
CD	HLA_DPB1_01	ClassII	2	77	20452	20529	2.479	6.451e-4	Predisposing
CD	HLA_DQA1_01	ClassII	2	77	20452	20529	0.406	1.043e-4	Protective
CD	HLA_DQA1_05	ClassII	2	77	20452	20529	3.782	2.191e-7	Predisposing
CD	HLA_DQB1_02	ClassII	2	77	20452	20529	5.917	7.074e-10	Predisposing
CD	HLA_DQB1_03	ClassII	2	77	20452	20529	0.492	0.002492	Protective
CD	HLA_DQB1_06	ClassII	2	77	20452	20529	0.473	0.004094	Protective
CD	HLA_DRB1_03	ClassII	2	77	20452	20529	4.837	2.518e-11	Predisposing
CD	HLA_DPB1_0101	ClassII	4	77	20452	20529	2.479	6.451e-4	Predisposing
CD	HLA_DQA1_0501	ClassII	4	77	20452	20529	3.784	2.164e-7	Predisposing
CD	HLA_DQB1_0201	ClassII	4	77	20452	20529	4.811	2.934e-11	Predisposing
CD	HLA_DRB1_0301	ClassII	4	77	20452	20529	4.85	2.333e-11	Predisposing
CD	HLA_DRB1_0401	ClassII	4	77	20452	20529	0.355	0.009082	Protective
DM	HLA_B_07	ClassI	2	119	23906	24025	0.468	0.003846	Protective
DM	HLA_B_08	ClassI	2	119	23906	24025	2.802	2.719e-8	Predisposing
DM	HLA_B_0702	ClassI	4	119	23906	24025	0.475	0.004625	Protective
DM	HLA_B_0801	ClassI	4	119	23906	24025	2.802	2.719e-8	Predisposing
DM	HLA_C_0701	ClassI	4	119	23906	24025	1.981	2.193e-4	Predisposing
DM	HLA_DPB1_02	ClassII	2	119	23906	24025	1.655	0.009032	Predisposing
DM	HLA_DQA1_05	ClassII	2	119	23906	24025	1.739	0.002755	Predisposing
DM	HLA_DQB1_02	ClassII	2	119	23906	24025	1.757	0.002256	Predisposing
DM	HLA_DRB1_03	ClassII	2	119	23906	24025	2.517	6.498e-7	Predisposing
DM	HLA_DRB1_11	ClassII	2	119	23906	24025	0.383	0.009015	Protective
DM	HLA_DPB1_0201	ClassII	4	119	23906	24025	1.711	0.005649	Predisposing
DM	HLA_DQA1_0501	ClassII	4	119	23906	24025	1.74	0.00274	Predisposing
DM	HLA_DQB1_0201	ClassII	4	119	23906	24025	2.496	8.132e-7	Predisposing
DM	HLA_DQB1_0602	ClassII	4	119	23906	24025	0.465	0.004513	Protective
DM	HLA_DRB1_0301	ClassII	4	119	23906	24025	2.523	6.09e-7	Predisposing
DM	HLA_DRB1_1501	ClassII	4	119	23906	24025	0.478	0.004913	Protective
GD	HLA_B_08	ClassI	2	248	22637	22885	1.442	0.008931	Predisposing
GD	HLA_B_35	ClassI	2	248	22637	22885	1.565	0.00427	Predisposing
GD	HLA_B_44	ClassI	2	248	22637	22885	0.554	3.674e-4	Protective
GD	HLA_C_05	ClassI	2	248	22637	22885	0.594	0.007738	Protective
GD	HLA_B_0801	ClassI	4	248	22637	22885	1.442	0.008931	Predisposing
GD	HLA_C_0501	ClassI	4	248	22637	22885	0.594	0.007824	Protective
GD	HLA_DQA1_01	ClassII	2	248	22637	22885	0.695	0.004871	Protective
GD	HLA_DQA1_02	ClassII	2	248	22637	22885	0.63	0.006584	Protective
GD	HLA_DQA1_05	ClassII	2	248	22637	22885	1.803	4.549e-6	Predisposing
GD	HLA_DRB1_03	ClassII	2	248	22637	22885	1.894	1.522e-6	Predisposing
GD	HLA_DRB1_07	ClassII	2	248	22637	22885	0.63	0.00657	Protective
GD	HLA_DQA1_0201	ClassII	4	248	22637	22885	0.63	0.006584	Protective
GD	HLA_DQA1_0501	ClassII	4	248	22637	22885	1.804	4.501e-6	Predisposing
GD	HLA_DQB1_0201	ClassII	4	248	22637	22885	1.846	4.067e-6	Predisposing
GD	HLA_DQB1_0202	ClassII	4	248	22637	22885	0.555	0.004039	Protective
GD	HLA_DRB1_0301	ClassII	4	248	22637	22885	1.9	1.334e-6	Predisposing
GD	HLA_DRB1_0701	ClassII	4	248	22637	22885	0.63	0.00657	Protective
JRA	HLA_DPB1_10	ClassII	2	159	23403	23562	2.274	0.008298	Predisposing
JRA	HLA_DQA1_03	ClassII	2	159	23403	23562	0.527	6.918e-4	Protective
JRA	HLA_DQA1_04	ClassII	2	159	23403	23562	3.941	7.085e-11	Predisposing
JRA	HLA_DQB1_04	ClassII	2	159	23403	23562	4.23	1.587e-11	Predisposing
JRA	HLA_DQB1_05	ClassII	2	159	23403	23562	1.775	4.988e-4	Predisposing
JRA	HLA_DRB1_01	ClassII	2	159	23403	23562	1.799	6.873e-4	Predisposing
JRA	HLA_DRB1_04	ClassII	2	159	23403	23562	0.582	0.004136	Protective
JRA	HLA_DRB1_08	ClassII	2	159	23403	23562	3.866	7.374e-11	Predisposing
JRA	HLA_DPB1_1001	ClassII	4	159	23403	23562	2.274	0.008298	Predisposing
JRA	HLA_DQA1_0101	ClassII	4	159	23403	23562	1.944	5.826e-5	Predisposing
JRA	HLA_DQA1_0102	ClassII	4	159	23403	23562	0.61	0.007667	Protective
JRA	HLA_DQA1_0301	ClassII	4	159	23403	23562	0.527	6.918e-4	Protective
JRA	HLA_DQA1_0401	ClassII	4	159	23403	23562	3.941	7.085e-11	Predisposing
JRA	HLA_DQB1_0402	ClassII	4	159	23403	23562	4.054	1.029e-10	Predisposing
JRA	HLA_DQB1_0501	ClassII	4	159	23403	23562	1.863	3.01e-4	Predisposing
JRA	HLA_DRB1_0101	ClassII	4	159	23403	23562	2.01	7.356e-5	Predisposing
JRA	HLA_DRB1_0801	ClassII	4	159	23403	23562	4.503	1.875e-11	Predisposing
SLE	HLA_A_01	ClassI	2	448	24065	24513	1.427	3.129e-4	Predisposing
SLE	HLA_A_02	ClassI	2	448	24065	24513	0.762	0.004712	Protective
SLE	HLA_B_08	ClassI	2	448	24065	24513	1.549	2.3e-5	Predisposing
SLE	HLA_A_0101	ClassI	4	448	24065	24513	1.431	2.792e-4	Predisposing
SLE	HLA_B_0801	ClassI	4	448	24065	24513	1.549	2.3e-5	Predisposing
SLE	HLA_C_0701	ClassI	4	448	24065	24513	1.41	5.352e-4	Predisposing
SLE	HLA_A_0201	ClassI	4	421	24065	24486	0.769	0.008327	Protective
SLE	HLA_DQA1_0102	ClassII	4	448	24065	24513	1.337	0.002855	Predisposing
SLE	HLA_DQA1_0501	ClassII	4	448	24065	24513	1.308	0.005129	Predisposing
SLE	HLA_DQB1_0201	ClassII	4	448	24065	24513	1.687	2.06e-7	Predisposing
SLE	HLA_DQB1_0301	ClassII	4	448	24065	24513	0.743	0.005521	Protective
SLE	HLA_DQB1_0602	ClassII	4	448	24065	24513	1.354	0.003627	Predisposing
SLE	HLA_DRB1_0301	ClassII	4	448	24065	24513	1.705	1.145e-7	Predisposing
SLE	HLA_DRB1_1501	ClassII	4	448	24065	24513	1.365	0.002593	Predisposing
SLE	HLA_DQA1_05	ClassII	2	448	24065	24513	1.308	0.005181	Predisposing
SLE	HLA_DQB1_02	ClassII	2	448	24065	24513	1.459	8.204e-5	Predisposing
SLE	HLA_DQB1_03	ClassII	2	448	24065	24513	0.72	6.088e-4	Protective
SLE	HLA_DRB1_03	ClassII	2	448	24065	24513	1.701	1.305e-7	Predisposing
SLE	HLA_DRB1_15	ClassII	2	448	24065	24513	1.324	0.006205	Predisposing
MS	HLA_A_02	ClassI	2	285	21830	22115	0.695	0.002636	Protective
MS	HLA_B_07	ClassI	2	285	21830	22115	1.858	4.733e-7	Predisposing
MS	HLA_B_44	ClassI	2	285	21830	22115	0.639	0.002528	Protective
MS	HLA_C_07	ClassI	2	285	21830	22115	1.425	0.004182	Predisposing
MS	HLA_A_0201	ClassI	4	285	21830	22115	0.643	3.167e-4	Protective
MS	HLA_B_0702	ClassI	4	285	21830	22115	1.783	3.019e-6	Predisposing
MS	HLA_B_4402	ClassI	4	285	21830	22115	0.589	0.003611	Protective
MS	HLA_C_0702	ClassI	4	285	21830	22115	1.654	4.705e-5	Predisposing
MS	HLA_DQA1_01	ClassII	2	285	21830	22115	1.974	2.168e-6	Predisposing
MS	HLA_DQB1_03	ClassII	2	285	21830	22115	0.631	1.194e-4	Protective
MS	HLA_DQB1_05	ClassII	2	285	21830	22115	0.629	0.001759	Protective
MS	HLA_DQB1_06	ClassII	2	285	21830	22115	2.734	2.32e-15	Predisposing
MS	HLA_DRB1_15	ClassII	2	285	21830	22115	3.375	5.619e-24	Predisposing
MS	HLA_DQA1_0101	ClassII	4	285	21830	22115	0.627	0.002323	Protective
MS	HLA_DQA1_0102	ClassII	4	285	21830	22115	2.672	6.321e-16	Predisposing
MS	HLA_DQB1_0301	ClassII	4	285	21830	22115	0.63	9.06e-4	Protective
MS	HLA_DQB1_0602	ClassII	4	285	21830	22115	3.475	4.425e-25	Predisposing
MS	HLA_DRB1_0101	ClassII	4	285	21830	22115	0.611	0.006571	Protective
MS	HLA_DRB1_1501	ClassII	4	285	21830	22115	3.357	8.032e-24	Predisposing
PMR	HLA_DPB1_14	ClassII	2	400	28234	28634	1.923	0.007058	Predisposing
PMR	HLA_DQA1_02	ClassII	2	400	28234	28634	0.602	1.985e-4	Protective
PMR	HLA_DQA1_03	ClassII	2	400	28234	28634	1.639	1.311e-6	Predisposing
PMR	HLA_DRB1_04	ClassII	2	400	28234	28634	1.638	1.521e-6	Predisposing
PMR	HLA_DRB1_07	ClassII	2	400	28234	28634	0.602	1.971e-4	Protective
PMR	HLA_DPB1_1401	ClassII	4	400	28234	28634	1.923	0.007058	Predisposing
PMR	HLA_DQA1_0201	ClassII	4	400	28234	28634	0.602	1.985e-4	Protective
PMR	HLA_DQA1_0301	ClassII	4	400	28234	28634	1.639	1.311e-6	Predisposing
PMR	HLA_DQB1_0202	ClassII	4	400	28234	28634	0.556	2.774e-4	Protective
PMR	HLA_DQB1_0302	ClassII	4	400	28234	28634	1.469	8.02e-4	Predisposing
PMR	HLA_DRB1_0401	ClassII	4	400	28234	28634	1.571	6.241e-5	Predisposing
PMR	HLA_DRB1_0701	ClassII	4	400	28234	28634	0.602	1.971e-4	Protective
PBC	HLA_DPA1_02	ClassII	2	230	22347	22577	1.418	0.00991	Predisposing
PBC	HLA_DPB1_03	ClassII	2	230	22347	22577	1.66	4.469e-4	Predisposing
PBC	HLA_DPB1_04	ClassII	2	230	22347	22577	1.93	1.246e-4	Predisposing
PBC	HLA_DQA1_01	ClassII	2	230	22347	22577	0.631	5.268e-4	Protective
PBC	HLA_DQA1_04	ClassII	2	230	22347	22577	2.852	3.834e-8	Predisposing
PBC	HLA_DQB1_04	ClassII	2	230	22347	22577	2.931	3.955e-8	Predisposing
PBC	HLA_DQB1_06	ClassII	2	230	22347	22577	0.679	0.00565	Protective
PBC	HLA_DRB1_08	ClassII	2	230	22347	22577	2.657	2.876e-7	Predisposing
PBC	HLA_DRB1_11	ClassII	2	230	22347	22577	0.3	5.12e-5	Protective
PBC	HLA_DRB1_15	ClassII	2	230	22347	22577	0.558	8.476e-4	Protective
PBC	HLA_DPB1_0301	ClassII	4	230	22347	22577	1.66	4.469e-4	Predisposing
PBC	HLA_DPB1_0401	ClassII	4	230	22347	22577	0.621	3.728e-4	Protective
PBC	HLA_DQA1_0102	ClassII	4	230	22347	22577	0.565	2.364e-4	Protective
PBC	HLA_DQA1_0401	ClassII	4	230	22347	22577	2.852	3.834e-8	Predisposing
PBC	HLA_DQB1_0301	ClassII	4	230	22347	22577	0.525	7.555e-5	Protective
PBC	HLA_DQB1_0402	ClassII	4	230	22347	22577	2.967	2.788e-8	Predisposing
PBC	HLA_DQB1_0602	ClassII	4	230	22347	22577	0.544	8.34e-4	Protective
PBC	HLA_DRB1_0404	ClassII	4	230	22347	22577	1.865	5.775e-4	Predisposing
PBC	HLA_DRB1_0801	ClassII	4	230	22347	22577	3.319	2.725e-9	Predisposing
PBC	HLA_DRB1_1501	ClassII	4	230	22347	22577	0.539	6.051e-4	Protective
PSO	HLA_A_02	ClassI	2	384	22973	23357	1.378	0.002212	Predisposing
PSO	HLA_A_68	ClassI	2	384	22973	23357	0.505	0.00774	Protective
PSO	HLA_B_13	ClassI	2	384	22973	23357	2.066	9.118e-5	Predisposing
PSO	HLA_B_37	ClassI	2	384	22973	23357	2.428	2.68e-5	Predisposing
PSO	HLA_B_57	ClassI	2	384	22973	23357	1.675	0.001236	Predisposing
PSO	HLA_C_03	ClassI	2	384	22973	23357	0.637	5.804e-4	Protective
PSO	HLA_C_06	ClassI	2	384	22973	23357	2.131	1.427e-11	Predisposing
PSO	HLA_DQA1_0201	ClassII	4	384	22973	23357	1.44	0.001013	Predisposing
PSO	HLA_DQB1_0303	ClassII	4	384	22973	23357	1.613	0.001223	Predisposing
PSO	HLA_DRB1_0701	ClassII	4	384	22973	23357	1.421	0.001556	Predisposing
PSO	HLA_DRB1_0404	ClassII	4	289	22973	23262	0.471	0.008154	Protective
PSO	HLA_DQA1_0101	ClassII	4	131	22973	23104	1.62	0.008056	Predisposing
PSO	HLA_DQB1_0501	ClassII	4	131	22973	23104	1.804	0.001497	Predisposing
PSO	HLA_DRB1_0101	ClassII	4	131	22973	23104	1.751	0.004066	Predisposing
RA	HLA_A_03	ClassI	2	1072	23403	24475	0.773	6.56e-4	Protective
RA	HLA_B_08	ClassI	2	1072	23403	24475	1.206	0.009399	Predisposing
RA	HLA_B_15	ClassI	2	1072	23403	24475	1.287	0.002039	Predisposing
RA	HLA_B_18	ClassI	2	1072	23403	24475	0.694	0.007363	Protective
RA	HLA_C_03	ClassI	2	1072	23403	24475	1.268	4.449e-4	Predisposing
RA	HLA_A_0301	ClassI	4	1072	23403	24475	0.78	0.001042	Protective
RA	HLA_B_0801	ClassI	4	1072	23403	24475	1.206	0.009399	Predisposing
RA	HLA_B_1501	ClassI	4	1072	23403	24475	1.341	5.041e-4	Predisposing
RA	HLA_B_1801	ClassI	4	1072	23403	24475	0.695	0.007574	Protective
RA	HLA_C_0304	ClassI	4	1072	23403	24475	1.266	0.002788	Predisposing
RA	HLA_DPA1_01	ClassII	2	1072	23403	24475	0.805	0.002082	Protective
RA	HLA_DPA1_02	ClassII	2	1072	23403	24475	0.808	0.002538	Protective
RA	HLA_DPB1_11	ClassII	2	1072	23403	24475	0.529	0.001131	Protective
RA	HLA_DPB1_13	ClassII	2	1072	23403	24475	0.523	0.005957	Protective
RA	HLA_DQA1_01	ClassII	2	1072	23403	24475	0.844	0.008557	Protective
RA	HLA_DQA1_02	ClassII	2	1072	23403	24475	0.66	4.006e-7	Protective
RA	HLA_DQA1_03	ClassII	2	1072	23403	24475	1.7	5.607e-17	Predisposing
RA	HLA_DQA1_05	ClassII	2	1072	23403	24475	0.834	0.005438	Protective
RA	HLA_DQB1_02	ClassII	2	1072	23403	24475	0.812	0.001574	Protective
RA	HLA_DQB1_03	ClassII	2	1072	23403	24475	1.334	1.129e-5	Predisposing
RA	HLA_DQB1_05	ClassII	2	1072	23403	24475	1.306	6.285e-5	Predisposing
RA	HLA_DQB1_06	ClassII	2	1072	23403	24475	0.664	7.475e-10	Protective
RA	HLA_DRB1_01	ClassII	2	1072	23403	24475	1.455	8.152e-8	Predisposing
RA	HLA_DRB1_04	ClassII	2	1072	23403	24475	1.705	5.042e-17	Predisposing
RA	HLA_DRB1_07	ClassII	2	1072	23403	24475	0.66	4.116e-7	Protective
RA	HLA_DRB1_11	ClassII	2	1072	23403	24475	0.695	2.086e-4	Protective
RA	HLA_DRB1_13	ClassII	2	1072	23403	24475	0.666	4.648e-6	Protective
RA	HLA_DRB1_15	ClassII	2	1072	23403	24475	0.796	0.002065	Protective
RA	HLA_DPA1_0103	ClassII	4	1072	23403	24475	0.831	0.007622	Protective
RA	HLA_DPA1_0201	ClassII	4	1072	23403	24475	0.809	0.004789	Protective
RA	HLA_DPB1_0201	ClassII	4	1072	23403	24475	1.203	0.009924	Predisposing
RA	HLA_DPB1_1101	ClassII	4	1072	23403	24475	0.529	0.001131	Protective
RA	HLA_DPB1_1301	ClassII	4	1072	23403	24475	0.523	0.005957	Protective
RA	HLA_DQA1_0101	ClassII	4	1072	23403	24475	1.359	5.92e-6	Predisposing
RA	HLA_DQA1_0102	ClassII	4	1072	23403	24475	0.702	4.016e-7	Protective
RA	HLA_DQA1_0103	ClassII	4	1072	23403	24475	0.703	0.001425	Protective
RA	HLA_DQA1_0201	ClassII	4	1072	23403	24475	0.66	4.006e-7	Protective
RA	HLA_DQA1_0301	ClassII	4	1072	23403	24475	1.7	5.607e-17	Predisposing
RA	HLA_DQA1_0501	ClassII	4	1072	23403	24475	0.834	0.005474	Protective
RA	HLA_DQB1_0202	ClassII	4	1072	23403	24475	0.688	4.939e-5	Protective
RA	HLA_DQB1_0301	ClassII	4	1072	23403	24475	1.206	0.004114	Predisposing
RA	HLA_DQB1_0302	ClassII	4	1072	23403	24475	1.56	2.475e-10	Predisposing
RA	HLA_DQB1_0501	ClassII	4	1072	23403	24475	1.521	1.639e-9	Predisposing
RA	HLA_DQB1_0602	ClassII	4	1072	23403	24475	0.779	0.001161	Protective
RA	HLA_DQB1_0603	ClassII	4	1072	23403	24475	0.652	1.724e-4	Protective
RA	HLA_DQB1_0604	ClassII	4	1072	23403	24475	0.668	0.007126	Protective
RA	HLA_DRB1_0101	ClassII	4	1072	23403	24475	1.591	1.365e-10	Predisposing
RA	HLA_DRB1_0401	ClassII	4	1072	23403	24475	2.018	2.144e-25	Predisposing
RA	HLA_DRB1_0701	ClassII	4	1072	23403	24475	0.66	4.116e-7	Protective
RA	HLA_DRB1_1104	ClassII	4	1072	23403	24475	0.553	0.004101	Protective
RA	HLA_DRB1_1301	ClassII	4	1072	23403	24475	0.644	2.415e-4	Protective
RA	HLA_DRB1_1302	ClassII	4	1072	23403	24475	0.61	3.411e-4	Protective
RA	HLA_DRB1_1501	ClassII	4	1072	23403	24475	0.788	0.001598	Protective
SS	HLA_DPB1_13	ClassII	2	194	23906	24100	2.39	0.001389	Predisposing
SS	HLA_DQA1_02	ClassII	2	194	23906	24100	0.598	0.008867	Protective
SS	HLA_DRB1_07	ClassII	2	194	23906	24100	0.597	0.008853	Protective
SS	HLA_DRB1_11	ClassII	2	194	23906	24100	1.642	0.003967	Predisposing
SS	HLA_DPB1_1301	ClassII	4	194	23906	24100	2.39	0.001389	Predisposing
SS	HLA_DQA1_0201	ClassII	4	194	23906	24100	0.598	0.008867	Protective
SS	HLA_DRB1_0701	ClassII	4	194	23906	24100	0.597	0.008853	Protective
SS	HLA_DRB1_1104	ClassII	4	194	23906	24100	2.674	6.604e-5	Predisposing
T1D	HLA_A_01	ClassI	2	453	20695	21148	1.331	0.003822	Predisposing
T1D	HLA_A_11	ClassI	2	453	20695	21148	0.525	5.763e-4	Protective
T1D	HLA_A_25	ClassI	2	453	20695	21148	0.353	0.006489	Protective
T1D	HLA_B_07	ClassI	2	453	20695	21148	0.557	3.939e-6	Protective
T1D	HLA_B_08	ClassI	2	453	20695	21148	1.95	1.534e-11	Predisposing
T1D	HLA_B_13	ClassI	2	453	20695	21148	0.339	0.00468	Protective
T1D	HLA_B_15	ClassI	2	453	20695	21148	1.825	1.019e-7	Predisposing
T1D	HLA_B_18	ClassI	2	453	20695	21148	1.791	4.302e-5	Predisposing
T1D	HLA_B_44	ClassI	2	453	20695	21148	0.72	0.003978	Protective
T1D	HLA_C_03	ClassI	2	453	20695	21148	1.656	2.963e-7	Predisposing
T1D	HLA_C_06	ClassI	2	453	20695	21148	0.657	0.003777	Protective
T1D	HLA_A_0101	ClassI	4	453	20695	21148	1.333	0.003617	Predisposing
T1D	HLA_A_1101	ClassI	4	453	20695	21148	0.526	6.192e-4	Protective
T1D	HLA_A_2501	ClassI	4	453	20695	21148	0.353	0.006489	Protective
T1D	HLA_B_0702	ClassI	4	453	20695	21148	0.559	5.083e-6	Protective
T1D	HLA_B_0801	ClassI	4	453	20695	21148	1.95	1.534e-11	Predisposing
T1D	HLA_B_1302	ClassI	4	453	20695	21148	0.341	0.004975	Protective
T1D	HLA_B_1402	ClassI	4	453	20695	21148	0.426	0.007916	Protective
T1D	HLA_B_1501	ClassI	4	453	20695	21148	1.868	9.89e-8	Predisposing
T1D	HLA_B_1801	ClassI	4	453	20695	21148	1.792	4.25e-5	Predisposing
T1D	HLA_C_0304	ClassI	4	453	20695	21148	1.815	4.541e-8	Predisposing
T1D	HLA_C_0602	ClassI	4	453	20695	21148	0.657	0.003777	Protective
T1D	HLA_C_0701	ClassI	4	453	20695	21148	1.665	1.358e-7	Predisposing
T1D	HLA_C_0702	ClassI	4	453	20695	21148	0.63	1.089e-4	Protective
T1D	HLA_B_4001	ClassI	4	85	20695	20780	2.269	0.001489	Predisposing
T1D	HLA_DPB1_0402	ClassII	4	453	20695	21148	0.481	8.053e-7	Protective
T1D	HLA_DQA1_0101	ClassII	4	453	20695	21148	0.615	7.499e-5	Protective
T1D	HLA_DQA1_0102	ClassII	4	453	20695	21148	0.327	1.309e-17	Protective
T1D	HLA_DQA1_0103	ClassII	4	453	20695	21148	0.335	1.911e-6	Protective
T1D	HLA_DQA1_0201	ClassII	4	453	20695	21148	0.563	1.333e-5	Protective
T1D	HLA_DQA1_0301	ClassII	4	453	20695	21148	3.178	2.319e-31	Predisposing
T1D	HLA_DQA1_0501	ClassII	4	453	20695	21148	1.803	7.543e-10	Predisposing
T1D	HLA_DQB1_0201	ClassII	4	453	20695	21148	2.934	2.478e-29	Predisposing
T1D	HLA_DQB1_0202	ClassII	4	453	20695	21148	0.634	0.001685	Protective
T1D	HLA_DQB1_0301	ClassII	4	453	20695	21148	0.44	1.946e-11	Protective
T1D	HLA_DQB1_0302	ClassII	4	453	20695	21148	4.42	4.613e-54	Predisposing
T1D	HLA_DQB1_0501	ClassII	4	453	20695	21148	0.691	0.00375	Protective
T1D	HLA_DQB1_0503	ClassII	4	453	20695	21148	0.337	0.002411	Protective
T1D	HLA_DQB1_0602	ClassII	4	453	20695	21148	0.205	6.077e-17	Protective
T1D	HLA_DQB1_0603	ClassII	4	453	20695	21148	0.394	1.529e-5	Protective
T1D	HLA_DRB1_0301	ClassII	4	453	20695	21148	2.938	2.162e-29	Predisposing
T1D	HLA_DRB1_0401	ClassII	4	453	20695	21148	2.816	1.182e-26	Predisposing
T1D	HLA_DRB1_0404	ClassII	4	453	20695	21148	1.713	7.323e-5	Predisposing
T1D	HLA_DRB1_0701	ClassII	4	453	20695	21148	0.562	1.274e-5	Protective
T1D	HLA_DRB1_1101	ClassII	4	453	20695	21148	0.445	2.32e-4	Protective
T1D	HLA_DRB1_1104	ClassII	4	453	20695	21148	0.318	0.005568	Protective
T1D	HLA_DRB1_1301	ClassII	4	453	20695	21148	0.377	2.157e-5	Protective
T1D	HLA_DRB1_1401	ClassII	4	453	20695	21148	0.194	0.0048	Protective
T1D	HLA_DRB1_1501	ClassII	4	453	20695	21148	0.225	8.188e-17	Protective
T1D	HLA_DQA1_01	ClassII	2	453	20695	21148	0.313	7.717e-32	Protective
T1D	HLA_DQA1_02	ClassII	2	453	20695	21148	0.563	1.333e-5	Protective
T1D	HLA_DQA1_03	ClassII	2	453	20695	21148	3.178	2.319e-31	Predisposing
T1D	HLA_DQA1_05	ClassII	2	453	20695	21148	1.803	7.543e-10	Predisposing
T1D	HLA_DQB1_02	ClassII	2	453	20695	21148	2.03	1.864e-13	Predisposing
T1D	HLA_DQB1_03	ClassII	2	453	20695	21148	2.034	2.867e-11	Predisposing
T1D	HLA_DQB1_05	ClassII	2	453	20695	21148	0.581	6.502e-6	Protective
T1D	HLA_DQB1_06	ClassII	2	453	20695	21148	0.295	1.254e-23	Protective
T1D	HLA_DRB1_01	ClassII	2	453	20695	21148	0.702	0.005067	Protective
T1D	HLA_DRB1_03	ClassII	2	453	20695	21148	2.931	2.869e-29	Predisposing
T1D	HLA_DRB1_04	ClassII	2	453	20695	21148	3.072	1.484e-30	Predisposing
T1D	HLA_DRB1_07	ClassII	2	453	20695	21148	0.562	1.274e-5	Protective
T1D	HLA_DRB1_11	ClassII	2	453	20695	21148	0.388	4.445e-7	Protective
T1D	HLA_DRB1_13	ClassII	2	453	20695	21148	0.562	5.468e-5	Protective
T1D	HLA_DRB1_14	ClassII	2	453	20695	21148	0.338	0.004591	Protective
T1D	HLA_DRB1_15	ClassII	2	453	20695	21148	0.218	7.038e-18	Protective
UC	HLA_DQA1_03	ClassII	2	229	20452	20681	0.588	5.02e-4	Protective
UC	HLA_DQB1_03	ClassII	2	229	20452	20681	0.655	0.001522	Protective
UC	HLA_DRB1_04	ClassII	2	229	20452	20681	0.602	0.001099	Protective
UC	HLA_DRB1_01	ClassII	2	101	20452	20553	1.783	0.006197	Predisposing
UC	HLA_DQA1_0301	ClassII	4	229	20452	20681	0.588	5.02e-4	Protective
UC	HLA_DQB1_0302	ClassII	4	229	20452	20681	0.588	0.005485	Protective
UC	HLA_DRB1_0103	ClassII	4	229	20452	20681	2.442	0.002991	Predisposing
UC	HLA_DRB1_0401	ClassII	4	229	20452	20681	0.552	0.002525	Protective
