## Supplementary material for "Prioritizing putatively etiological T cell epitopes across autoimmune diseases": Table S2

Assay	Inclusion
3D structure	Excluded
activation	Included
CCL2/MCP-1 release	Included
CCL20/MIP-3a release	Included
CCL3/MIP-1a release	Included
CCL4/MIP-1b release	Included
CCL5/RANTES release	Included
CXCL10/IP-10 release	Included
cytotoxicity	Included
decreased disease	Included
degranulation	Included
disease exacerbation	Included
dissociation constant KD	Excluded
GM-CSF release	Included
granzyme B release	Included
IFNa release	Included
IFNg release	Included
IL-10 release	Included
IL-13 release	Included
IL-17 release	Included
IL-17A release	Included
IL-17F release	Included
IL-1a release	Included
IL-1b release	Included
IL-2 release	Included
IL-21 release	Included
IL-22 release	Included
IL-23 release	Included
IL-3 release	Included
IL-4 release	Included
IL-5 release	Included
IL-6 release	Included
IL-7 release	Included
IL-8 release	Included
IL-9 release	Included
lymphotoxin A/TNFb release	Included
off rate	Excluded
on rate	Excluded
perforin release	Included
proliferation	Included
qualitative binding	Excluded
suppression	Included
T cell- APC binding	Excluded
T cell help	Included
TGFb release	Included
TNF release	Included
TNFa release	Included
tolerance	Included
type IV hypersensitivity (DTH)	Included
