## Supplementary material for "Prioritizing putatively etiological T cell epitopes across autoimmune diseases": Table S6

Host_name	Pathogen_name	Host_protein_name	Pathogen_protein_name	Host_peptide_seq	Pathogen_peptide_seq	Host_peptide_DPI	Pathogen_peptide_DPI	Host_peptide_Category	Pathogen_peptide_Category	Host_peptide_HLA_Class	Pathogen_peptide_HLA_Class	Disease
Human	Mycobacterium avium	MBP	Transposase	ENPVVHFFKNIVTPR	QRCRVHFLRNVLAQV	1.9030899869919435	0.6368220975871741	Predisposing	Predisposing	ClassII	ClassII	MS
Human	Mycobacterium tuberculosis	MBP	Transposase	ENPVVHFFKNIVTPR	QRCRVHFMRNLYTAV	1.9030899869919435	1.0669467896306133	Predisposing	Predisposing	ClassII	ClassII	MS
Human	Bacillus subtilis	MBP	YqeE	ENPVVHFFKNIVTPR	ALAVLHFYPDKGAKN	1.9030899869919435	0.6127838567197355	Predisposing	Predisposing	ClassII	ClassII	MS
Human	Schizosaccharomyces pombe	MBP	Protein kinase CHK1	VVHFFKNIVTP	WRKFFKNVVSS	1.4771212547196622	0.2971428423319055	Predisposing	Others	ClassII	ClassI	MS
Human	Human cytomegalovirus	MBP	UL71	VVHFFKNIVTP	DILILKLVVGE	1.4771212547196622	-0.2680577626163402	Predisposing	Others	ClassII	ClassI	MS
Human	Salmonella typhimurium	MBP	UDP_N_acetylenolpyruvoyl_glucosamine reductase	VVHFFKNIVTP	AGSFFKNPVVA	1.4771212547196622	0.03324598602070811	Predisposing	Others	ClassII	ClassI	MS
Human	Schizosaccharomyces pombe	MBP	Protein kinase CHK1	VVHFFKNIVTP	WRKFFKNVVSS	1.4771212547196622	0.4771212547196624	Predisposing	Others	ClassII	ClassII	MS
Human	Human cytomegalovirus	MBP	UL71	VVHFFKNIVTP	DILILKLVVGE	1.4771212547196622	0.11650556907143717	Predisposing	Others	ClassII	ClassII	MS
Human	Salmonella typhimurium	MBP	UDP_N_acetylenolpyruvoyl_glucosamine reductase	VVHFFKNIVTP	AGSFFKNPVVA	1.4771212547196622	-0.07918124604762478	Predisposing	Others	ClassII	ClassII	MS
Human	Staphylococcus aureus	MBP	VgaB	ENPVVHFFKNIVTPR	VLARLHFYRNDVHKE	1.9030899869919435	0.6989700043360189	Predisposing	Others	ClassII	ClassII	MS
Human	Herpes simplex virus	MBP	UL15 protein	ENPVVHFFKNIVTPR	FRQLVHFVRDFAQLL	1.9030899869919435	0.30102999566398125	Predisposing	Others	ClassII	ClassII	MS
Human	Human papillomavirus type 7	MBP	L2 protein	ENPVVHFFKNIVTPR	IGGRVHFFKDISPIA	1.9030899869919435	-0.057991946977686726	Predisposing	Others	ClassII	ClassII	MS
Human	Pseudomonas aeruginosa	MBP	Phosphomannomutase	ENPVVHFFKNIVTPR	DRLLMLFAKDVVSRN	1.9030899869919435	0.1918855262389132	Predisposing	Others	ClassII	ClassII	MS
Human	Mycobacterium bovis	HSP60	HSP65	HRKPLVIIAEDVDGE	AGKPLLIIAEDVEGE	-1.0299632233774432	-0.9999999999999998	Protective	Protective	ClassII	ClassII	RA
Human	Rubella virus	GAD65	RVE1	IAFTSEHSHFSLK	RVKFHTETRTVWQLSVAGVSC	-1.1855755387535012	-0.062147906748844406	Protective	Others	ClassI	ClassII	T1D
Human	Rubella virus	GAD65	RVE1	IAFTSEHSHFSLK	MDFWCVEHDRPPPATPTSLTT	-1.1855755387535012	-0.06694678963061321	Protective	Others	ClassI	ClassII	T1D
Human	Rubella virus	GAD65	RVE1	NMFTYEIAPVFVLME	RVKFHTETRTVWQLSVAGVSC	-0.5642714304385628	-0.062147906748844406	Protective	Others	ClassII	ClassII	T1D
Human	Mycobacterium paratuberculosis	Human myelin oligodendrocyte glycoprotein	MAP_2619	MEVGWYRPPFSRVVHLYRNGK	WYIPPLSPVV	0.04370892788540587	0.7029138980125389	Others	Predisposing	ClassII	ClassI	MS
Human	Lactobacillus delbrueckii (acidophilus)	Pyruvate dehydrogenase complex E2 subunit (PDC_E2)	BGAL	KLSEGDLLAEIETDK	EDVNGSAILEQDVPL	0.615423952885944	0.5051499783199059	Others	Predisposing	ClassII	ClassII	PBC
Human	Mycobacterium paratuberculosis	Human myelin oligodendrocyte glycoprotein	MAP_2619	MEVGWYRPPFSRVVHLYRNGK	WYIPPLSPVV	0.04370892788540587	-0.7533276666586115	Others	Protective	ClassII	ClassII	MS
Human	Klebsiella pneumoniae	HLA Antigens	Klebsiella pneumoniae nitrogenase	AKAQTDREDL	NSRQTDREDE	0.08786998588946299	0.11565464386338634	Others	Others	ClassI	ClassI	AS
Human	Klebsiella pneumoniae	HLA Antigens	Klebsiella pneumoniae nitrogenase	AKAQTDRENL	NSRQTDREDE	0.13736367348468315	0.11565464386338634	Others	Others	ClassI	ClassI	AS
Human	Klebsiella pneumoniae	HLA Antigens	Klebsiella pneumoniae nitrogenase	AKAQTDRESL	NSRQTDREDE	0.1936089707584998	0.11565464386338634	Others	Others	ClassI	ClassI	AS
Human	Klebsiella pneumoniae	HLA Antigens	Klebsiella pneumoniae nitrogenase	TNTQTYRESL	NSRQTDREDE	0.23618910233986956	0.11565464386338634	Others	Others	ClassI	ClassI	AS
Human	Klebsiella pneumoniae	HLA Antigens	Klebsiella pneumoniae nitrogenase	AQAQTDRESL	NSRQTDREDE	0.29228769318983894	0.11565464386338634	Others	Others	ClassI	ClassI	AS
Human	Klebsiella pneumoniae	HLA Antigens	Klebsiella pneumoniae nitrogenase	AHSQTHRVDL	NSRQTDREDE	-0.10162952652880364	0.11565464386338634	Others	Others	ClassI	ClassI	AS
Human	Klebsiella pneumoniae	HLA Antigens	Klebsiella pneumoniae nitrogenase	AQSQTDRVDL	NSRQTDREDE	0.20784595524189964	0.11565464386338634	Others	Others	ClassI	ClassI	AS
Human	Klebsiella pneumoniae	HLA Antigens	Klebsiella pneumoniae nitrogenase	AQSQTDRVDL	NSRQTDREDE	0.20784595524189964	0.11565464386338634	Others	Others	ClassI	ClassI	AS
Human	Schizosaccharomyces pombe	MBP	Protein kinase CHK1	VVHFFKNIVTP	WRKFFKNVVSS	-0.17735691697109185	0.2971428423319055	Others	Others	ClassI	ClassI	MS
Human	Human cytomegalovirus	MBP	UL71	VVHFFKNIVTP	DILILKLVVGE	-0.17735691697109185	-0.2680577626163402	Others	Others	ClassI	ClassI	MS
Human	Salmonella typhimurium	MBP	UDP_N_acetylenolpyruvoyl_glucosamine reductase	VVHFFKNIVTP	AGSFFKNPVVA	-0.17735691697109185	0.03324598602070811	Others	Others	ClassI	ClassI	MS
Human	Epstein_Barr virus	Ro	Epstein_Barr virus nuclear antigen_1 (EBNA_1)	TKYKQRNGWSHK	GGSGSGPRHRDGVRR	0.17615302392835447	-0.06126965673892268	Others	Others	ClassI	ClassII	SLE
Human	Schizosaccharomyces pombe	MBP	Protein kinase CHK1	VVHFFKNIVTP	WRKFFKNVVSS	-0.17735691697109185	0.4771212547196624	Others	Others	ClassI	ClassII	MS
Human	Human cytomegalovirus	MBP	UL71	VVHFFKNIVTP	DILILKLVVGE	-0.17735691697109185	0.11650556907143717	Others	Others	ClassI	ClassII	MS
Human	Salmonella typhimurium	MBP	UDP_N_acetylenolpyruvoyl_glucosamine reductase	VVHFFKNIVTP	AGSFFKNPVVA	-0.17735691697109185	-0.07918124604762478	Others	Others	ClassI	ClassII	MS
Human	Coxsackievirus	Glutamate decarboxylase (GAD65)	P2_CproteinofCoxsackievirusB4	SIMAARYKYFPEVKTKGMAAVPKL	FIEWLIKVKILPEVKEKHEFLSRL	-0.3245110915135042	-0.17609125905568124	Others	Others	ClassII	ClassII	T1D
Human	Coxsackievirus	Glutamate decarboxylase (GAD67)	P2_CproteinofCoxsackievirusB4	AMMIARFKMFPEVKEKGMAALPRL	FIEWLIKVKILPEVKEKHEFLSRL	-0.38620160540079346	-0.17609125905568124	Others	Others	ClassII	ClassII	T1D
Human	Rubella virus	GAD65	RVE1	IAFTSEHSHFSLK	RVKFHTETRTVWQLSVAGVSC	0.3912066260130691	-0.062147906748844406	Others	Others	ClassII	ClassII	T1D
Human	Rubella virus	GAD65	RVE1	IAFTSEHSHFSLK	MDFWCVEHDRPPPATPTSLTT	0.3912066260130691	-0.06694678963061321	Others	Others	ClassII	ClassII	T1D
Human	Epstein_Barr virus	Ro	Epstein_Barr virus nuclear antigen_1 (EBNA_1)	TKYKQRNGWSHK	GGSGSGPRHRDGVRR	0.16481024864599217	-0.06126965673892268	Others	Others	ClassII	ClassII	SLE
Human	Escherichia coil	Pyruvate dehydrogenase complex E2 subunit (PDC_E2)	ECOLI PDC_2	KLSEGDLLAEIETDK	KVAAEQSLITVEGDK	0.615423952885944	0.18799048235538895	Others	Others	ClassII	ClassII	PBC
Human	Lactobacillus delbrueckii	Pyruvate dehydrogenase complex E2 subunit (PDC_E2)	BGAL	KLSEGDLLAEIETDK	RDSEGDLVAEKLGPI	0.615423952885944	0.19836765376683343	Others	Others	ClassII	ClassII	PBC
Human	Lactobacillus delbrueckii (sakei)	Pyruvate dehydrogenase complex E2 subunit (PDC_E2)	BGAL	KLSEGDLLAEIETDK	RDQHQIILTADLTSG	0.615423952885944	0.09177037335564531	Others	Others	ClassII	ClassII	PBC
